# Accurate proteome-wide measurement of methionine oxidation in aging mouse brains

**DOI:** 10.1101/2022.02.19.481142

**Authors:** John Q. Bettinger, Matthew Simon, Anatoly Korotkov, Kevin A. Welle, Jennifer R. Hryhorenko, Andrei Seluanov, Vera Gorbunova, Sina Ghaemmaghami

## Abstract

The oxidation of methionine side chains has emerged as an important posttranslational modification of proteins. A diverse array of low-throughput and targeted studies have suggested that the oxidation of methionine residues in select proteins can have diverse impacts on cell physiology, ranging from detrimental effects on protein structure and stability to functional roles in cell signaling. Despite its importance, the large-scale investigation of methionine oxidation in a complex matrix, such as the cellular proteome, has been historically hampered by technical limitations. Herein we report a methodology, Methionine Oxidation by Blocking (MobB), that allows for accurate and precise quantification of low levels of methionine oxidation typically observed *in vivo*. To demonstrate the utility of this methodology, we applied MobB to the brain tissues of young (6 m.o.) and old (20 m.o.) mice and identified over 280 novel sites for *in vivo* methionine oxidation. We further demonstrated that oxidation stoichiometries for specific methionine residues are highly consistent between individual animals and methionine sulfoxides are enriched in clusters of functionally related gene products including membrane and extracellular proteins. However, we did not detect significant changes in methionine oxidation in brains of old mice. Our results suggest that under normal in vivo conditions methionine oxidation is a biologically regulated process rather than a result of stochastic chemical damage.
