## Supplementary Table 3 for "Accurate proteome-wide measurement of methionine oxidation in aging mouse brains"

### Sheet: Description
Column	Description
Category	One of; GO biological prorocess or GO cell component
GOterm	Name/Description of GOterm
GOID	Accesnion ID associated with GOterm
Category Size	Total size of GOterm
Intersection Size	Size of overlap between GOterm and redox active methionines
Enrichment Factor	The ratio between the observed intersection size and the theoretically expected intersection size
P value	P-value associated with enrichment factor
Benj..Hoch..FDR	The FDR corrected P-value associated with enrichment factor
Group	GOterms are grouped by functional relevance in the main text.

### Sheet: Data
Category	GOterm	GOID	Category size	Intersection Size	Enrichment Factor	P value	Benj..Hoch..FDR	Group
GOBP name	synaptic vesicle maturation	GO:0016188	4	3	19.549	0.0002144	0.040344	(iiia) chemical and vesicle mediated synaptic transmission
GOCC name	proton-transporting ATP synthase complex, catalytic core F(1)	GO:0045261	6	3	13.033	0.00099238	0.046687	(ia) small molecule metabolism and ATP generation
GOBP name	glycolysis	GO:0046933	21	10	12.412	1.32e-09	1.01e-05	(ia) small molecule metabolism and ATP generation
GOBP name	energy coupled proton transport, against electrochemical gradient	GO:0015988	13	6	12.03	3.92e-06	0.0012332	(ia) small molecule metabolism and ATP generation
GOBP name	energy coupled proton transport, down electrochemical gradient	GO:0015985	16	7	11.404	9.05e-07	0.00034043	(ia) small molecule metabolism and ATP generation
GOBP name	ATP synthesis coupled proton transport	GO:0015986	16	7	11.404	9.05e-07	0.00034043	(ia) small molecule metabolism and ATP generation
GOCC name	proton-transporting two-sector ATPase complex, catalytic domain	GO:0033178	13	5	10.025	7.53e-05	0.00487	(ia) small molecule metabolism and ATP generation
GOBP name	glucose catabolic process	GO:0006007	27	10	9.6539	2.51e-08	3.23e-05	(ia) small molecule metabolism and ATP generation
GOBP name	hexose catabolic process	GO:0019320	31	11	9.249	8.29e-09	1.72e-05	(ia) small molecule metabolism and ATP generation
GOBP name	ATP metabolic process	GO:0046034	29	10	8.9881	5.54e-08	5.13e-05	(ia) small molecule metabolism and ATP generation
GOCC name	mitochondrial proton-transporting ATP synthase complex	GO:0005753	18	6	8.6885	3.5e-05	0.002584	(ia) small molecule metabolism and ATP generation
GOBP name	proton transport	GO:0042776	36	12	8.6885	3.87e-09	1.49e-05	(ia) small molecule metabolism and ATP generation
GOBP name	ATP biosynthetic process	GO:0006754	21	7	8.6885	7.61e-06	0.0021732	(ia) small molecule metabolism and ATP generation
GOCC name	proton-transporting ATP synthase complex	GO:0045259	18	6	8.6885	3.5e-05	0.002584	(ia) small molecule metabolism and ATP generation
GOBP name	hydrogen transport	GO:1902600	37	12	8.4536	5.51e-09	1.7e-05	(ia) small molecule metabolism and ATP generation
GOBP name	monosaccharide catabolic process	GO:0046365	34	11	8.4329	2.51e-08	3.23e-05	(ia) small molecule metabolism and ATP generation
GOCC name	cortical actin cytoskeleton	GO:0030864	16	5	8.1454	0.00022779	0.013868	(iib) the plasma membrane/cell periphery
GOBP name	glutamate metabolic process	GO:0006536	16	5	8.1454	0.00022779	0.041842	(ia) small molecule metabolism and ATP generation
GOCC name	photoreceptor inner segment	GO:0001917	13	4	8.0201	0.0010667	0.046982	NA
GOCC name	proton-transporting two-sector ATPase complex, proton-transporting domain	GO:0033177	13	4	8.0201	0.0010667	0.046982	NA
GOBP name	purine ribonucleoside triphosphate biosynthetic process	GO:0009206	26	8	8.0201	3.27e-06	0.0010977	(ia) small molecule metabolism and ATP generation
GOBP name	purine ribonucleoside triphosphate metabolic process	GO:0009205	36	11	7.9644	4.88e-08	5.02e-05	(ia) small molecule metabolism and ATP generation
GOBP name	purine nucleoside triphosphate biosynthetic process	GO:0009145	27	8	7.7231	4.48e-06	0.0013818	(ia) small molecule metabolism and ATP generation
GOBP name	tricarboxylic acid cycle	GO:0006099	24	7	7.6024	2.02e-05	0.0046522	(ia) small molecule metabolism and ATP generation
GOBP name	acetyl-CoA catabolic process	GO:0046356	24	7	7.6024	2.02e-05	0.0046522	(ia) small molecule metabolism and ATP generation
GOBP name	cellular carbohydrate catabolic process	GO:0044275	46	13	7.3663	8.21e-09	1.72e-05	(ia) small molecule metabolism and ATP generation
GOBP name	ribonucleoside triphosphate metabolic process	GO:0009199	39	11	7.3518	1.22e-07	9.39e-05	(ia) small molecule metabolism and ATP generation
GOCC name	proton-transporting two-sector ATPase complex	GO:0016469	25	7	7.2983	2.7e-05	0.0022365	(ia) small molecule metabolism and ATP generation
GOBP name	alcohol catabolic process	GO:0046164	47	13	7.2096	1.09e-08	1.88e-05	(ia) small molecule metabolism and ATP generation
GOBP name	ribonucleoside triphosphate biosynthetic process	GO:0009201	29	8	7.1905	8.03e-06	0.0022003	(ia) small molecule metabolism and ATP generation
GOBP name	glucose metabolic process	GO:0006006	51	14	7.1552	3.27e-09	1.49e-05	(ia) small molecule metabolism and ATP generation
GOCC name	myelin sheath	GO:0043209	145	39	7.0107	1.87e-23	3.88e-20	(iib) the plasma membrane/cell periphery
GOCC name	clathrin adaptor complex	GO:0030131	19	5	6.8593	0.00054056	0.027292	(iiib) Vesicles
GOBP name	purine nucleoside triphosphate metabolic process	GO:0009144	42	11	6.8267	2.78e-07	0.00015889	(ia) small molecule metabolism and ATP generation
GOCC name	AP-type membrane coat adaptor complex	GO:0030119	23	6	6.7997	0.00015735	0.0098704	(iiib) Vesicles
GOBP name	carbohydrate catabolic process	GO:0016052	50	13	6.777	2.47e-08	3.23e-05	(ia) small molecule metabolism and ATP generation
GOBP name	protein polymerization	GO:0051258	32	8	6.5164	1.76e-05	0.0042328	(iiia) chemical and vesicle mediated synaptic transmission
GOBP name	nucleoside triphosphate biosynthetic process	GO:0009142	37	9	6.3402	6.63e-06	0.0019686	(ia) small molecule metabolism and ATP generation
GOBP name	acetyl-CoA metabolic process	GO:0006084	33	8	6.3189	2.23e-05	0.0050638	(ia) small molecule metabolism and ATP generation
GOBP name	purine ribonucleotide biosynthetic process	GO:0009152	47	11	6.1004	9.38e-07	0.00034478	(ia) small molecule metabolism and ATP generation
GOBP name	nucleoside triphosphate metabolic process	GO:0009141	51	11	5.622	2.21e-06	0.00079289	(ia) small molecule metabolism and ATP generation
GOBP name	purine ribonucleotide metabolic process	GO:0009150	61	13	5.5549	3.04e-07	0.00016401	(ia) small molecule metabolism and ATP generation
GOCC name	pigment granule	GO:0048770	60	12	5.2131	1.77e-06	0.00021244	(iiib) Vesicles
GOCC name	melanosome	GO:0042470	60	12	5.2131	1.77e-06	0.00021244	NA
GOBP name	purine nucleotide biosynthetic process	GO:0006164	56	11	5.12	5.73e-06	0.0017333	(ia) small molecule metabolism and ATP generation
GOBP name	hexose metabolic process	GO:0019318	73	14	4.9988	4.15e-07	0.00018847	(ia) small molecule metabolism and ATP generation
GOBP name	ribonucleotide biosynthetic process	GO:0009260	58	11	4.9434	8.13e-06	0.0022003	(ia) small molecule metabolism and ATP generation
GOCC name	cortical cytoskeleton	GO:0030863	37	7	4.9313	0.00036655	0.020507	(iib) the plasma membrane/cell periphery
GOBP name	purine nucleotide metabolic process	GO:0006163	83	15	4.7106	3.56e-07	0.00016661	(ia) small molecule metabolism and ATP generation
GOBP name	ribonucleotide metabolic process	GO:0009259	73	13	4.6418	2.56e-06	0.00087697	(ia) small molecule metabolism and ATP generation
GOBP name	purine-containing compound biosynthetic process	GO:0072522	62	11	4.6245	1.56e-05	0.003887	(ia) small molecule metabolism and ATP generation
GOBP name	small molecule catabolic process	GO:0044282	116	20	4.494	8.9e-09	1.72e-05	(ia) small molecule metabolism and ATP generation
GOBP name	monosaccharide metabolic process	GO:0005996	88	15	4.443	7.73e-07	0.00030575	(ia) small molecule metabolism and ATP generation
GOBP name	generation of precursor metabolites and energy	GO:0006091	101	17	4.3872	1.7e-07	0.00010508	(ia) small molecule metabolism and ATP generation
GOBP name	purine-containing compound metabolic process	GO:0072521	110	18	4.2653	1.14e-07	9.27e-05	(ia) small molecule metabolism and ATP generation
GOBP name	cell-cell signaling	GO:0007267	105	15	3.7236	7.23e-06	0.0021049	(iiia) chemical and vesicle mediated synaptic transmission
GOBP name	monovalent inorganic cation transport	GO:0015672	106	15	3.6885	8.12e-06	0.0022003	(iiia) chemical and vesicle mediated synaptic transmission
GOBP name	nucleoside phosphate metabolic process	GO:0006753	148	20	3.5224	5.4e-07	0.0002274	(ia) small molecule metabolism and ATP generation
GOBP name	nucleotide metabolic process	GO:0009117	148	20	3.5224	5.4e-07	0.0002274	(ia) small molecule metabolism and ATP generation
GOCC name	postsynaptic density	GO:0014069	75	10	3.4754	0.00040623	0.021561	(ia) small molecule metabolism and ATP generation
GOBP name	nucleotide biosynthetic process	GO:0009165	84	11	3.4133	0.00024974	0.044809	(ia) small molecule metabolism and ATP generation
GOBP name	nucleobase-containing small molecule metabolic process	GO:0055086	170	22	3.3732	3.09e-07	0.00016401	(ia) small molecule metabolism and ATP generation
GOBP name	signaling	GO:0023052	116	15	3.3705	2.38e-05	0.0053183	(iiia) chemical and vesicle mediated synaptic transmission
GOBP name	cation transport	GO:0006812	196	25	3.3247	6.27e-08	5.37e-05	(iiia) chemical and vesicle mediated synaptic transmission
GOBP name	ion transmembrane transport	GO:0034220	137	17	3.2344	1.19e-05	0.0030724	(iiia) chemical and vesicle mediated synaptic transmission
GOBP name	cellular protein complex assembly	GO:0034622	115	14	3.1732	8.4e-05	0.017282	(iiia) chemical and vesicle mediated synaptic transmission
GOCC name	axon part	GO:0030424	102	12	3.0665	0.00035466	0.020393	(iib) the plasma membrane/cell periphery
GOBP name	heterocycle metabolic process	GO:0046483	207	24	3.0221	6.74e-07	0.00027377	(ia) small molecule metabolism and ATP generation
GOBP name	cellular carbohydrate metabolic process	GO:0044262	168	19	2.9479	1.4e-05	0.0035288	(ia) small molecule metabolism and ATP generation
GOBP name	carbohydrate metabolic process	GO:0005975	196	22	2.9257	3.36e-06	0.0011018	(ia) small molecule metabolism and ATP generation
GOBP name	alcohol metabolic process	GO:0006066	171	19	2.8962	1.78e-05	0.0042328	(ia) small molecule metabolism and ATP generation
GOBP name	ion transport	GO:0006811	250	27	2.8151	5.45e-07	0.0002274	(iiia) chemical and vesicle mediated synaptic transmission
GOBP name	cell communication	GO:0007154	186	20	2.8027	1.73e-05	0.0042328	(iiia) chemical and vesicle mediated synaptic transmission
GOBP name	protein complex subunit organization	GO:0043933	299	32	2.7896	5.65e-08	5.13e-05	(iiia) chemical and vesicle mediated synaptic transmission
GOBP name	protein complex assembly	GO:0065003	281	30	2.7828	1.59e-07	0.00010248	(iiia) chemical and vesicle mediated synaptic transmission
GOCC name	microtubule	GO:0005874	161	16	2.5904	0.00027759	0.016418	(iib) the plasma membrane/cell periphery
GOCC name	cytoskeletal part	GO:0005856	524	50	2.4872	3.45e-10	5.95e-08	(iib) the plasma membrane/cell periphery
GOBP name	transmembrane transport	GO:0055085	190	18	2.4694	0.0002138	0.040344	NA
GOBP name	macromolecular complex assembly	GO:0065003	387	36	2.4247	2.69e-07	0.00015889	NA
GOBP name	regulation of system process	GO:0044057	218	20	2.3913	0.00015023	0.029342	NA
GOBP name	cellular macromolecular complex assembly	GO:0034622	218	20	2.3913	0.00015023	0.029342	NA
GOBP name	macromolecular complex subunit organization	GO:0043933	425	38	2.3306	3.3e-07	0.00016401	NA
GOCC name	cell body	GO:0044297	193	17	2.2959	0.00069239	0.034125	NA
GOBP name	catabolic process	GO:0009056	498	43	2.2506	1.34e-07	9.82e-05	(ia) small molecule metabolism and ATP generation
GOCC name	cell projection part	GO:0042995	316	27	2.2271	3.88e-05	0.0026802	(iib) the plasma membrane/cell periphery
GOCC name	cytoplasmic vesicle	GO:0031410	330	28	2.2116	3.17e-05	0.0025224	(iiib) Vesicles
GOBP name	cellular component assembly	GO:0022607	583	49	2.1907	3.56e-08	4.23e-05	NA
GOCC name	extracellular vesicular exosome	GO:0070062	1350	111	2.1432	3.45e-19	1.27e-16	(ib) extracellular space, (iiib) vesicles
GOCC name	extracellular membrane-bounded organelle	GO:0065010	1351	111	2.1416	3.67e-19	1.27e-16	(ib) extracellular space, (iiib) vesicles
GOCC name	extracellular organelle	GO:0043230	1351	111	2.1416	3.67e-19	1.27e-16	(ib) extracellular space, (iiib) vesicles
GOCC name	vesicle	GO:0031982	1555	126	2.1121	2.65e-22	2.74e-19	(iiib) Vesicles
GOBP name	small molecule metabolic process	GO:0044281	663	53	2.0837	4.69e-08	5.02e-05	(ia) small molecule metabolism and ATP generation
GOCC name	cytosol	GO:0005829	667	53	2.0712	5.72e-08	8.46e-06	NA
GOCC name	extracellular region part	GO:0005576	1460	115	2.0531	1.53e-18	4.53e-16	(ib) extracellular space
GOCC name	synapse part	GO:0045202	256	20	2.0364	0.0010504	0.046982	(ib) extracellular space, (iib) the plasma membrane/cell periphery
GOBP name	homeostatic process	GO:0042592	372	28	1.9619	0.00022703	0.041842	(iia) homeostasis and the regulation of biological quality
GOBP name	cellular catabolic process	GO:0044248	414	31	1.9518	0.00011827	0.023701	(ia) small molecule metabolism and ATP generation
GOBP name	vesicle-mediated transport	GO:0016192	446	33	1.9286	8.99e-05	0.018247	(iiia) chemical and vesicle mediated synaptic transmission
GOCC name	neuron projection	GO:0043005	386	28	1.8908	0.00039872	0.021561	(iib) the plasma membrane/cell periphery
GOCC name	cell projection	GO:0042995	582	42	1.881	1.76e-05	0.0015211	(iib) the plasma membrane/cell periphery
GOBP name	regulation of biological quality	GO:0065008	772	52	1.7557	1.09e-05	0.0028595	(iia) homeostasis and the regulation of biological quality
GOBP name	establishment of localization in cell	GO:0051649	636	41	1.6803	0.00024273	0.044063	NA
GOBP name	transport	GO:0006810	1183	76	1.6745	3.4e-07	0.00016401	NA
GOCC name	protein complex	GO:0032991	1404	90	1.6709	1.51e-08	2.41e-06	NA
GOBP name	establishment of localization	GO:0051234	1225	78	1.6597	3.19e-07	0.00016401	NA
GOCC name	mitochondrion	GO:0005739	856	54	1.6443	4.34e-05	0.002896	NA
GOCC name	cell junction	GO:0030054	576	36	1.6291	0.00094029	0.045265	(iib) the plasma membrane/cell periphery
GOBP name	cellular component organization	GO:0016043	1472	90	1.5937	1.55e-07	0.00010248	NA
GOBP name	cellular component organization or biogenesis	GO:0071840	1492	91	1.5898	1.41e-07	9.91e-05	NA
GOCC name	membrane-bounded organelle	GO:0043227	3240	170	1.3676	9.66e-12	2.5e-09	NA
GOCC name	membrane	GO:0016020	2317	119	1.3387	7.58e-06	0.00071352	NA
GOCC name	organelle	GO:0043226	3468	176	1.3228	4.36e-11	9.02e-09	(iib) the plasma membrane/cell periphery
